# Sexual selection theory meets disease vector control: Testing harmonic convergence as a “good genes” signal in *Aedes aegypti* mosquitoes

**DOI:** 10.1101/2020.10.29.360651

**Authors:** Garrett P. League, Laura C. Harrington, Sylvie A. Pitcher, Julie K. Geyer, Lindsay L. Baxter, Julian Montijo, John G. Rowland, Lynn M. Johnson, Courtney C. Murdock, Lauren J. Cator

## Abstract

The mosquito *Aedes aegypti* is a medically important, globally distributed vector of the viruses that cause dengue, yellow fever, chikungunya, and Zika. Although reproduction and mate choice are key components of vector population dynamics and control, our understanding of the mechanisms of sexual selection in mosquitoes remains poor. In “good genes” models of sexual selection, females use male cues as an indicator of both mate and offspring inherent genetic quality. Recent studies in *Ae. aegypti* provide evidence that male wingbeat acoustics signal aspects of offspring quality and performance during mate selection in a process known as harmonic convergence. However, the extent to which harmonic convergence may signal overall inherent quality of mates and their offspring remains unknown. To examine this, we measured the potential acoustic signaling and heritability of a broad panel of parent and offspring fitness traits in two generations of field-derived *Ae. aegypti* originating from dengue endemic field sites in Thailand. Our data show that in this population of mosquitoes, harmonic convergence does not signal male fertility, female fecundity, and male flight performance traits, which despite displaying robust variability in both parents and their offspring were only weakly heritable. Together with previous work, our findings suggest that vector reproductive control programs should treat harmonic convergence as an indicator of some, but not all aspects of inherent quality, and that multiple forms of sexual selection are likely at play in *Ae. aegypti* in a trait, population, and environment dependent manner.
