## Supplementary material for "Sexual selection theory meets disease vector control: Testing harmonic convergence as a “good genes” signal in *Aedes aegypti* mosquitoes": S1 File

### Sheet: Sheet1
	Model summaries for parent and offspring fitness comparisons.
		The following LMM (and GZLMM for the final comparison) models were run with replicate as a fixed effect and family as a random effect to account for repeated measures. Models are listed in order of appearance in the results. P-values ≤0.05 are listed in bold. Abbreviation: WL, wing length.
		Model (+ replicate fixed and family random effect)	N	Significance
	Father vs son fertility	Son insemination capacity ~ father insemination capacity	20	Replicate: ꭓ2=4.73, P= 0.030
				Father insemination capacity: ꭓ2=0.00, P=0.978
		Son insemination capacity ~ father WL	19	Replicate: ꭓ2=3.97, P=0.046
				Father WL: ꭓ2=1.72, P=0.190
		Son WL ~ father insemination capacity	9	Replicate: ꭓ2=0.46, P=0.499
				Father insemination capacity: ꭓ2=0.46, P=0.500
		Son WL ~ father WL	8	Replicate: ꭓ2=0.00, P=0.999
				Father WL: ꭓ2=1.03, P=0.311
	Mother fecundity vs son fertility	Son insemination capacity ~ mother eggs laid in first clutch	22	Replicate: ꭓ2=1.12, P=0.290
				Mother eggs laid in first clutch: ꭓ2=0.29, P=0.587
		Son insemination capacity ~ mother WL	22	Replicate: ꭓ2=3.21, P=0.073
				Mother WL: ꭓ2=0.33, P=0.566
		Son WL ~ mother eggs laid in first clutch	9	Replicate: ꭓ2=0.33, P=0.566
				Mother eggs laid in first clutch: ꭓ2= 0.09, P= 0.763
		Son WL ~ mother WL	8	Replicate: ꭓ2=0.55, P=0.460
				Mother WL: ꭓ2=0.13, P=0.720
	Father fertility vs daughter fecundity	Daughter eggs laid in first clutch ~ father insemination capacity	96	Replicate: ꭓ2=0.04, P=0.849
				Father insemination capacity: ꭓ2=0.11, P=0.736
		Daughter eggs laid in first clutch ~ father WL	86	Replicate: ꭓ2=0.00, P= 0.983
				Father WL: ꭓ2=2.21, P= 0.137
		Daughter WL ~ father insemination capacity	10	Replicate: ꭓ2=0.00, P>0.999
				Father insemination capacity: ꭓ2=0.00, P>0.999
		Daughter WL ~ father WL	9	Replicate: ꭓ2=0.00, P>0.999
				Father WL: ꭓ2=0.00, P>0.999
	Mother vs daughter fecundity	Daughter eggs laid in first clutch ~ mother eggs laid in first clutch	108	Replicate: ꭓ2=0.04, P=0.842
				Mother eggs laid in first clutch: ꭓ2=0.27, P=0.605
		Daughter eggs laid in first clutch ~ mother WL	118	Replicate: ꭓ2=0.15, P=0.659
				Mother WL: ꭓ2=0.01, P=0.943
		Daughter WL ~ mother eggs laid in first clutch	13	Replicate: ꭓ2=0.35, P=0.555
				Mother eggs laid in first clutch: ꭓ2=0.91, P=0.346
		Daughter WL~ mother WL	12	Replicate: ꭓ2=1.21, P=0.271
				Mother WL: ꭓ2=0.01, P=0.908
	Father fertility vs daughter fecundity and longevity	Daughter total eggs laid ~ father insemination capacity	97	Replicate: ꭓ2=0.53, P=0.176
				Father insemination capacity: ꭓ2=0.49, P=0.484
		Daughter total eggs laid ~ father WL	86	Replicate: ꭓ2=1.26, P=0.261
				Father WL: ꭓ2=0.00, P=0.962
		Daughter eggs laid per blood meal ~ father insemination capacity	97	Replicate: ꭓ2=7.54, P=0.006
				Father insemination capacity: ꭓ2=0.43, P=0.513
		Daughter eggs laid per blood meal ~ father WL	86	Replicate: ꭓ2=5.66, P=0.017
				Father WL: ꭓ2=2.25, P=0.134
		Daughter days alive ~ father insemination capacity	97	Replicate: ꭓ2=1.72, P=0.190
				Father insemination capacity: ꭓ2=0.40, P=0.525
		Daughter days alive ~ father WL	86	Replicate: ꭓ2=2.39, P=0.122
				Father WL: ꭓ2=0.92, P=0.339
	Mother fecundity vs daughter fecundity and longevity	Daughter total eggs laid ~ mother eggs laid in first clutch	108	Replicate: ꭓ2=3.40, P=0.065
				Mother eggs laid in first clutch: ꭓ2=0.41, P=0.708
		Daughter total eggs laid ~ mother WL	118	Replicate: ꭓ2=1.68, P=0.195
				Mother WL: ꭓ2=0.03, P=0.857
		Daughter eggs laid per blood meal ~ mother eggs laid in first clutch	108	Replicate: ꭓ2=9.39, P=0.002
				Mother eggs laid in first clutch: ꭓ2=2.51, P=0.113
		Daughter eggs laid per blood meal ~ mother WL	118	Replicate: ꭓ2=3.72, P=0.054
				Mother WL: ꭓ2=0.02, P=0.888
		Daughter days alive ~ mother eggs laid in first clutch	108	Replicate: ꭓ2=1.09, P=0.297
				Mother eggs laid in first clutch: ꭓ2=0.20, P=0.527
		Daughter days alive ~ mother WL	118	Replicate: ꭓ2=0.28, P=0.599
				Mother WL: ꭓ2=5.40, P=0.020
	Father vs son flight performance	Son total mating attempts ~ father total mating attempts	160	Replicate: ꭓ2=7.74, P=0.005
				Father total mating attempts: ꭓ2=0.37, P=0.544
		Sons total contact ~ father total contact	75	Replicate: ꭓ2=3.98, P=0.046
				Father total contact: ꭓ2=0.80, P=0.372
		Son contact success rate ~ father contact success rate	77	Replicate: ꭓ2=0.20, P=0.653
				Father contact success rate: ꭓ2=0.28, P=0.595
		Son probabilty of contact ~ father probability of contact (binary logistic)	160	Replicate: ꭓ2=4.23, P=0.040
				Father probability of contact: ꭓ2=1.10, P=0.294
